# Long non-coding RNA *GRASLND* enhances chondrogenesis via suppression of interferon type II signaling pathway

**DOI:** 10.1101/650010

**Authors:** Nguyen P.T. Huynh, Catherine C. Gloss, Jeremiah Lorentz, Ruhang Tang, Jonathan M. Brunger, Audrey McAlinden, Bo Zhang, Farshid Guilak

## Abstract

Long non-coding RNAs (lncRNAs) play critical roles in regulating gene expression and cellular processes; however, their roles in musculoskeletal development, disease, and regeneration remain poorly understood. Here, we identified a novel lncRNA, Glycosaminoglycan Regulatory ASsociated Long Non-coDing RNA (*GRASLND*) as a regulator of mesenchymal stem cell (MSC) chondrogenesis, and we investigated its basic molecular mechanism and its potential application towards regenerative medicine. *GRASLND,* a primate-specific lncRNA, is upregulated during MSC chondrogenesis and appears to act directly downstream of SRY-Box 9 (SOX9), but not Transforming Growth Factor Beta 3 (TGF-β3). Utilizing the established model of pellet formation for MSC chondrogenesis, we showed that the silencing of *GRASLND* resulted in lower accumulation of cartilage-like extracellular matrix, while *GRASLND* overexpression, either via transgene ectopic expression or by endogenous activation via CRISPR, significantly enhanced cartilage matrix production. *GRASLND* acts to inhibit interferon gamma (IFN-γ) by binding to Eukaryotic Initiation Factor-2 Kinase EIF2AK2. We further demonstrated that *GRASLND* exhibits a protective effect in engineered cartilage against interferon type II across different sources of chondroprogenitor cells. Our results indicate an important role of *GRASLND* in regulating stem cell chondrogenesis, as well as its therapeutic potential in the treatment of cartilage-related diseases, such as osteoarthritis.

**Significance:** Long non-coding RNAs (lncRNAs) play critical roles in gene regulation and cellular physiology; however, the role of lncRNAs in controlling stem cell chondrogenesis remains to be determined. Here, we utilized next generation sequencing of adult stem cell chondrogenesis to identify a set of potential lncRNA candidates involved in this process. We identified lncRNA Glycosaminoglycan Regulatory ASsociated Long Non-coDing RNA (*GRASLND*) and characterized its molecular mechanism of action. We described a novel role of *GRASLND* in positive regulation of chondrogenesis via its inhibition of type II interferon. Importantly, we showed that overexpression of *GRASLND* augments stem cell chondrogenesis, providing a promising approach to enhancing stem cell chondrogenesis and cartilage regeneration.
