## Supplemental Data 2 for "Long non-coding RNA *GRASLND* enhances chondrogenesis via suppression of interferon type II signaling pathway"

### Sheet: GSE109503
	Day00_1	Day00_2	Day00_3	Day01_1	Day01_2	Day01_3	Day03_1	Day03_2	Day03_3	Day07_1	Day07_2	Day07_3	Day14_1	Day14_2	Day14_3	Day21_1	Day21_2	Day21_3	CorrelatedTo
RP11-760H22.2	25.4183	22.2876	18.3014	1.09401	0.741621	0.561912	1.09285	1.4104	0.577258	2.91534	1.80429	2.18201	4.45396	3.17273	3.55976	3.34053	2.9203	3.75781	MSCMarkers
MBNL1-AS1	13.763	10.7798	8.80471	1.79451	1.14052	1.28981	1.21807	0.981987	1.30746	2.52918	2.52138	2.3969	2.611	1.91285	2.23586	1.60593	1.07745	1.26541	MSCMarkers
GAS6-AS2	13.3619	17.7234	14.9449	1.07281	1.69519	1.10402	1.24621	1.29703	1.33432	1.10501	2.17674	1.26091	1.55572	1.6357	1.74741	1.68131	1.44956	1.78176	MSCMarkers
RP11-1002K11.1	47.5163	45.4974	24.5948	2.24167	2.00589	2.37185	2.20348	1.88315	0.847694	1.94626	2.60741	1.32002	1.26552	1.33846	1.29412	0.728651	0.989635	0.888454	MSCMarkers
SAMD12	1.78957	3.16111	1.1668	0.0660324	0.0518307	0.0314169	0.0488818	0.0445159	0.0336197	0.101874	0.126099	0.065356	0.0456544	0.0489127	0.0280888	0.0414211	0.0392492	0.0202021	MSCMarkers
LINC00565	5.4735	6.65187	4.1455	0.417106	0.303054	0.326299	0.366666	0.205487	0.170709	0.515765	0.673986	0.435769	0.478961	0.255888	0.388977	0.278112	0.235529	0.170966	MSCMarkers
RP11-175K6.1	3.64747	4.67099	4.33905	0.488674	0.508997	0.315538	0.450035	0.425808	0.371428	0.429076	0.366613	0.291736	0.486323	0.403923	0.483619	0.378196	0.210241	0.259263	MSCMarkers
CTD-2267D19.3	9.80274	11.4067	8.39035	1.87512	1.75779	2.42153	1.1617	0.947656	1.53752	3.42795	3.05223	3.39563	2.51656	2.53013	3.2372	1.4512	1.57312	1.31491	MSCMarkers
PSMG3-AS1	6.1119	7.89791	5.99009	1.44756	1.40412	1.64236	1.44838	1.36209	1.96386	2.30913	1.83727	2.17012	1.79196	1.57904	2.22846	1.2305	1.20283	1.16868	MSCMarkers
LOXL1-AS1	7.88573	7.8883	6.02677	1.57696	1.99949	1.85201	1.7445	1.90481	1.55121	1.85974	2.1317	1.87891	1.79861	2.02823	1.68778	1.50704	1.63085	1.23596	MSCMarkers
RP11-66B24.4	1.82997	2.6458	2.10715	0.264277	0.2956	0.31107	0.411396	0.443287	0.250326	0.44773	0.457364	0.402648	0.401083	0.433934	0.527627	0.489168	0.341985	0.416059	MSCMarkers
LINC01268	3.58869	2.91166	3.4145	0.257898	0.215927	0.245406	0.405692	0.186281	0.354526	0.269534	0.142565	0.269437	0.307989	0.191035	0.454489	0.220603	0.21461	0.210405	MSCMarkers
RP11-67L2.2	8.99303	9.88584	5.34739	1.89161	1.33755	1.76709	1.48877	1.47451	1.11643	2.26006	2.09306	1.84783	1.72077	1.45447	1.46655	2.00515	1.95119	1.91202	MSCMarkers
PAXIP1OS	7.37705	9.67395	8.11073	1.91125	1.78774	1.66238	1.02797	0.920341	0.644676	1.33166	1.38069	1.10348	1.09619	1.0618	1.30662	0.84468	0.624819	0.86492	MSCMarkers
CTB-167B5.2	9.89688	19.844	11.228	0.653991	0.533185	0.354718	0.195467	0.382944	0.0885708	0.160785	0.199823	0.122985	0.0937216	0.0122724	0.0755097	0.0425156	0.0886298	0.253439	MSCMarkers
AC000403.4	2.1406	2.33756	1.33751	0.260775	0.145194	0.200376	0.137544	0.124066	0.141269	0.345219	0.308754	0.425011	0.286511	0.156593	0.289047	0.124321	0.188484	0.111163	MSCMarkers
RP11-175K6.2	3.19758	4.00479	3.36917	0.551403	0.515003	0.585312	0.396591	0.366903	0.452589	0.552998	0.510541	0.38405	0.69841	0.344909	0.598065	0.416399	0.245316	0.372328	MSCMarkers
KCNJ2-AS1	2.8919	2.82608	1.81366	0.0765667	0	0.0173038	0.0673075	0.028021	0.0592544	0.0724002	0.175459	0.11199	0.0365752	0.014368	0.0353615	0.0829595	0.0172941	0.0296717	MSCMarkers
RP11-366L20.2	2.068	2.36956	4.5564	0.235541	0.154069	0.147086	0.223403	0.198488	0.149904	0.41028	0.467557	0.278458	0.0740234	0.238448	0.0930372	0.0738756	0.112003	0.120103	MSCMarkers
LINC00857	2.12522	2.49767	2.22551	0.0688995	0.222634	0.233565	0.181702	0.26791	0.249941	0.276888	0.460509	0.539867	0.370267	0.452523	0.437532	0.391923	0.233434	0.200253	MSCMarkers
MIR137HG	3.42239	3.45592	2.89214	0.732775	0.712889	0.623241	0.630308	0.836238	0.533552	1.04308	1.03823	0.617389	0.8751	0.813219	0.873354	0.443933	0.471618	0.541987	MSCMarkers
EMX2OS	7.17087	14.4232	9.59042	1.25442	1.85815	1.26423	1.19586	2.1907	1.19298	1.81129	2.42383	1.99238	1.44239	2.179	1.99637	1.24436	2.05321	1.67515	MSCMarkers
PLCE1-AS1	3.08116	2.72166	4.2352	0.176208	0.116796	0.0884938	0.137688	0.0537387	0.0568191	0.0740529	0.0186942	0	0.0233813	0	0	0	0	0	MSCMarkers
ZBED5-AS1	6.86733	8.76056	8.75167	1.83696	2.32957	2.03336	1.9938	1.71497	2.08527	2.78274	3.38267	2.87872	3.33538	2.86673	2.38066	1.88878	2.47677	1.816	MSCMarkers
RP1-267D11.6	2.94532	2.93193	2.46467	0.571464	0.639196	0.504486	0.565152	0.359456	0.535539	0.776777	0.988989	0.783606	0.703785	0.686989	0.742288	0.348287	0.302522	0.432535	MSCMarkers
RP11-573G6.4	4.20692	3.9866	3.57598	0.712855	0.974533	0.654478	0.496097	0.475567	0.459728	1.6009	1.34713	0.791297	0.957725	1.08688	1.42321	0.804555	1.12373	1.03594	MSCMarkers
LINC01291	0.901919	4.86125	1.8056	0.0537287	0.106839	0.0404749	0.0236156	0.0409646	0.00866255	0.00846749	0.0171005	0.00935545	0	0	0.0103392	0.00970244	0.010113	0.00867557	MSCMarkers
LINC01293	4.72289	27.1147	10.8999	0.295381	0.58736	0.100132	0.311592	0.27025	0.114296	0.0837921	0.0282037	0	0	0	0	0	0.0333587	0.028617	MSCMarkers
CTD-3157E16.2	40.2569	42.7353	37.9291	9.91785	12.986	9.1248	6.81281	7.73526	4.71846	11.3255	13.4544	10.8146	8.99639	9.2039	11.2008	8.92557	6.48783	9.6086	MSCMarkers
RP11-384L8.1	2.01665	2.46463	3.46479	0.138427	0.196615	0.223457	0.260759	0.0904645	0.11478	0.149594	0.0944102	0.165281	0.094465	0.0556637	0.114163	0.0214264	0.0669996	0.134111	MSCMarkers
RP11-333I13.1	2.59964	3.58436	1.44153	0.27329	0.135858	0.0686249	0.173507	0.180584	0.117498	0.157922	0.0869816	0.0475863	0.0362634	0.170946	0.14024	0.246756	0.137173	0.250059	MSCMarkers
AC011747.6	6.9162	7.29708	3.75747	0.0661862	0.13161	0.074789	0.174547	0.0605552	0	0.375507	0.126393	0.345738	0.395207	0.124201	0.229255	0.0717122	0.149494	0.192367	MSCMarkers
CTD-2353F22.2	4.49382	7.8154	1.1918	0.200153	0.298501	0.0376947	0.161286	0.305207	0.161351	0.346978	0.35037	0.278811	0.179271	0.312995	0.346644	0.072288	0.282552	0.210071	MSCMarkers
TEX41	1.30301	1.7431	1.42715	0.293707	0.410213	0.327932	0.270484	0.412675	0.314564	0.33393	0.437352	0.277625	0.283943	0.39368	0.419855	0.223518	0.229029	0.376011	MSCMarkers
RP11-221N13.3	22.5669	16.7738	10.715	2.25625	1.57859	0.519345	3.01183	2.29365	1.13173	2.41003	3.03201	1.48416	1.14764	1.92095	1.01308	2.03719	1.60435	0.890549	MSCMarkers
RP11-517P14.2	8.05318	8.96272	7.56139	2.3618	1.66331	2.55759	2.29246	2.07083	1.95154	2.83813	3.42965	2.41607	3.64318	2.6315	3.18142	1.97256	2.66729	1.85913	MSCMarkers
RP11-541M12.6	3.65257	3.16066	2.89504	0.602844	0.505722	0.638626	0.347775	0.603264	0.364482	0.409716	0.665551	0.905362	0.359966	0.707037	0.739546	0.367412	0.489339	0.547544	MSCMarkers
RP11-873E20.1	11.9383	17.6024	6.36968	2.44033	1.5482	1.62825	1.36886	0.722974	0.71945	2.19765	2.21914	2.01533	2.77553	1.91897	1.42222	1.71236	1.41736	0.990729	MSCMarkers
RP11-517I3.2	7.00332	6.9937	5.9641	1.41478	1.45459	0.890169	1.0317	0.823717	0.902038	0.760109	0.921047	0.487095	1.17118	0.543044	0.482626	0.818709	0.399444	0.669757	MSCMarkers
LINC00936	2.91658	2.34432	1.94503	0.628058	0.542548	0.383932	0.506852	0.536943	0.408361	0.739917	0.501377	0.376485	0.307395	0.260832	0.225868	0.234269	0.197672	0.33915	MSCMarkers
RP11-5C23.1	6.35558	8.46945	8.47606	1.47561	1.08104	1.0531	0.68272	0.959262	0.71373	1.06485	1.26065	1.17651	1.20573	0.437217	1.30022	1.05185	0.306983	0.677181	MSCMarkers
AC144831.1	2.67662	5.55108	1.80534	0.309749	0.503945	0.36592	0.235161	0.334923	0.299641	0.745548	1.33091	0.55896	0.386725	0.36989	0.861578	0.366121	0.477019	0.586541	MSCMarkers
NUP50-AS1	9.25792	8.87163	9.96349	2.11515	2.87516	3.73449	2.32421	2.22245	3.13313	4.42199	3.01362	4.24694	3.76922	3.02338	3.73954	3.7778	2.7993	3.40999	MSCMarkers
LINC01085	5.44779	2.41098	0.937734	0.175639	0.0317506	0.0360852	0.0561451	0.0292175	0.0154461	0.0754916	0.0304918	0.0166816	0	0.0449445	0.0184357	0	0.0180325	0	MSCMarkers
AC002480.3	2.41983	2.24805	3.11546	0.199892	0.0152878	0.0173749	0.108135	0.0844087	0.0148745	0.0436187	0.102772	0.0481929	0	0	0	0	0	0.0148969	MSCMarkers
CTC-250I14.6	2.14001	2.93704	2.16677	0.316238	0.314418	0.357343	0.243246	0.289333	0.191199	0.186894	0.226465	0.289089	0.330453	0.259627	0.365128	0.385472	0.401785	0.229783	MSCMarkers
CTD-2269F5.1	18.3853	12.7244	13.7328	6.11425	5.21061	5.61354	4.1991	3.89586	4.59447	4.98141	5.23861	4.30607	6.1609	5.65997	4.82189	4.82068	4.53147	3.4378	MSCMarkers
RP11-879F14.2	2.19891	1.38291	1.28217	0.249509	0.0930273	0.14097	0.164502	0.171211	0.181025	0.294915	0.446696	0.325841	0.223478	0.234106	0.252073	0.0337927	0.176114	0.181297	MSCMarkers
RP11-390E23.6	4.12708	3.65085	3.33071	1.15802	1.16907	0.966306	1.17459	0.977999	1.17193	1.43193	1.75213	1.39596	1.57442	0.81908	1.70731	1.27401	0.905405	0.86301	MSCMarkers
AP001434.2	14.1076	28.1061	26.2725	1.30297	3.36821	2.06126	1.60356	2.50344	1.00836	1.10886	2.2394	3.40317	0.622416	2.32281	1.50441	0.423527	1.91295	2.01974	MSCMarkers
CTD-3252C9.4	13.2164	31.223	8.37699	2.69819	3.39523	4.16841	2.29777	2.08291	2.42661	2.71082	2.95872	4.25039	3.95229	8.01021	6.328	4.24816	3.97563	2.73659	MSCMarkers
PKI55	9.57157	9.6802	5.81368	3.59935	2.24402	3.24838	1.2531	1.38028	1.25256	2.90925	3.31199	3.16469	2.65283	2.06196	2.22191	1.7633	1.58303	1.39254	MSCMarkers
ZNF571-AS1	1.06343	1.15965	0.674264	0.254222	0.293526	0.176066	0.230688	0.187575	0.150728	0.372213	0.344531	0.342705	0.440707	0.392417	0.236713	0.23102	0.268581	0.20657	MSCMarkers
RP11-1024P17.1	3.12066	6.19813	1.39458	0.448898	0.795603	0.419029	0.308828	0.535705	0.377608	0.609023	0.447256	0.509764	0.48947	0.421187	0.698575	0.422937	0.440836	0.510536	MSCMarkers
AC003075.4	2.49024	2.28669	2.73326	0.628295	0.532133	0.65737	0.797789	0.681293	0.472726	0.528093	0.466599	0.291736	0.444638	0.41484	0.322413	0.226918	0.499322	0.428347	MSCMarkers
RP11-276H19.1	2.29659	3.47313	2.26109	0.707499	0.889877	0.674243	0.599462	0.76429	0.354574	0.765722	0.830181	0.605573	0.926353	0.863771	0.738143	0.692684	0.981918	1.02403	MSCMarkers
RP11-566E18.1	11.147	11.5211	6.22734	3.37546	2.2315	3.95399	1.25837	1.76242	1.93183	3.77666	4.20169	3.91422	3.06024	2.65306	3.08112	1.95311	1.43701	1.64367	MSCMarkers
AC091878.1	2.54531	3.59606	1.56816	0.47046	0.139061	0.143678	0.715359	0.395534	0.159902	0.444859	0.206393	0.0664202	0.212586	0.226674	0.190851	0.275535	0.129238	0.234054	MSCMarkers
RP11-576I22.2	0.975601	1.37888	1.51698	0.328749	0.268489	0.437815	0.35092	0.257811	0.238515	0.333064	0.448426	0.331192	0.280429	0.242357	0.230455	0.228984	0.159116	0.204749	MSCMarkers
RP11-94A24.1	36.7787	40.2755	20.7836	5.95077	4.10122	1.75747	5.23114	4.0215	0.850403	4.60387	2.97011	0.989072	6.94506	3.55308	3.51345	4.32283	3.43661	3.73429	MSCMarkers
RP11-761N21.1	9.88683	14.9677	22.5474	2.09413	1.04104	3.04242	1.05194	1.09484	0.434098	0.848646	0.499883	0.859504	1.51838	0.631561	0.777176	0.243104	0.0844642	1.01442	MSCMarkers
RP11-290L1.3	6.20564	5.74937	3.47374	1.31442	0.588083	0.445579	0.808826	0.661424	0.445033	0.372867	0.627521	0.205984	0.627885	0.308319	0.227644	0.35604	0.593773	0.38203	MSCMarkers
RP11-838N2.4	10.5718	15.4353	18.7368	2.81087	3.82058	2.57314	2.06434	3.48322	1.27352	0.3028	0.373706	0.185863	0.127474	0.367225	0.0821626	0.115654	0.241097	0.137885	MSCMarkers
AP000892.6	21.507	41.8434	30.0191	6.36827	8.99131	6.85486	2.76513	3.32115	1.31767	1.06227	2.38665	0.997615	0.905577	0.770774	0.924167	0.524916	0.459906	0.346918	MSCMarkers
LINC00601	3.8696	2.03349	3.85459	0.864443	0.350153	0.397957	0.450315	0.322218	0.154858	0.877952	0.733683	0.668979	0.382349	0.841119	0.591458	0.450964	0.180788	0.403236	MSCMarkers
LBX2-AS1	2.10099	3.35457	3.49519	0.412711	0.963395	1.05437	0.583637	0.623858	0.642259	0.95018	0.993735	1.23729	0.5143	0.639777	0.84944	0.699917	0.952451	0.677993	MSCMarkers
LINC00856	1.6915	3.63757	2.34603	0.257097	0.684394	0.281143	0.269749	0.591853	0.216616	0.0627372	0.0633505	0.0779807	0.0198085	0.0233444	0.0383024	0.00898589	0.0468309	0.0803486	MSCMarkers
RP11-801F7.1	5.67633	5.3236	11.2275	0.928249	0.659218	1.79812	1.51542	0.606625	1.47521	1.25391	1.89925	2.14737	1.74199	1.24421	1.37797	0.718394	0.449278	1.79861	MSCMarkers
RP11-25K19.1	3.32235	3.57378	2.93999	1.11563	0.853239	0.751537	0.90528	1.00109	0.726402	1.46066	1.31106	0.829334	1.48605	1.04676	0.891768	0.999569	1.45377	0.60278	MSCMarkers
LINC00595	1.12681	1.83311	1.41761	0.260367	0.388302	0.220657	0.371931	0.282881	0.204644	0.107712	0.108765	0.0680041	0	0.0305367	0.0187887	0.0352632	0	0.0630621	MSCMarkers
RP11-720L2.3	18.3727	16.6685	10.0435	2.20419	1.51138	2.23303	2.93986	1.80804	0.808787	5.17467	2.46748	1.42933	2.45076	1.06972	0.789813	1.81175	0.34335	0.736365	MSCMarkers
RP1-124C6.1	2.09417	2.14101	3.25627	0	0.0612519	0.0696141	0	0	0	0.0582541	0.117647	0	0.147144	0	0	0	0.0695751	0	MSCMarkers
RP1-34H18.1	8.64641	13.8827	8.0519	2.4905	2.85134	3.15532	1.12783	2.48576	3.68684	2.21225	3.60302	3.03558	2.02788	2.51378	3.09337	1.79896	2.00293	2.0107	MSCMarkers
RP11-326I11.3	1.74928	1.3786	1.90107	0.463144	0.25252	0.16882	0.341469	0.177698	0.0867155	0.663976	0.413692	0.280955	0.321155	0.238304	0.344997	0.113313	0.253089	0.260537	MSCMarkers
RP11-632L2.2	3.93446	3.11029	3.36996	1.00639	1.05326	0.897785	1.1175	0.77538	1.07602	1.40239	1.0115	1.66013	1.07534	1.24245	1.52891	0.918241	1.43565	0.872374	MSCMarkers
RP5-1158E12.3	3.64087	3.58509	1.95215	0.299161	0.297439	0.338046	0.262984	0.456182	0.482331	0.282882	0.380863	0.416729	0.357267	0.561387	0.230274	0	0.112619	0.386444	MSCMarkers
RP11-248J18.3	4.3663	6.41485	3.68981	0.829329	0.674635	1.44828	0.198829	0.689792	0.583465	1.63969	1.1518	0.945202	0.810333	0.495175	1.13164	0.408442	0.425727	0.584341	MSCMarkers
AC022007.5	1.48694	1.78688	1.35834	0.605291	0.308242	0.250232	0.337425	0.499765	0.242784	0.502554	0.408793	0.61695	0.528918	0.401703	0.528413	0.415891	0.216746	0.414783	MSCMarkers
RP11-38M8.1	4.76662	6.58258	6.65231	2.0482	1.94385	1.15721	2.01876	2.29984	1.38095	1.67264	2.13347	1.19961	1.48243	2.1547	1.28992	0.975108	1.82246	1.17256	MSCMarkers
B4GALT1-AS1	6.31086	8.18659	6.55639	1.73003	2.77857	2.5564	1.83278	1.94811	2.53181	1.88756	2.49899	3.47583	3.12555	2.12268	2.45844	1.15352	1.65321	2.40668	MSCMarkers
AC008063.2	2.50113	1.40043	1.4298	0.17529	0.116187	0.132049	0.205456	0.160377	0.0565232	0	0.0557905	0	0	0	0	0	0.0659876	0.0566081	MSCMarkers
CTD-3203P2.3	2.23878	3.13382	1.74056	0.313806	0.415999	0	0.0919524	0.430661	0.151782	0.296729	0.399507	0.601052	0.249837	0.196289	0	0.396674	0.177198	0.15201	MSCMarkers
RP11-147L13.15	2.60643	2.27979	1.97163	0.820642	0.853005	0.484729	0.705007	0.563118	0.487142	0.617261	0.552062	0.311767	0.623658	0.45499	0.323016	0.424372	0.273824	0.271041	MSCMarkers
AP000654.4	1.38239	2.3685	0.614143	0.156859	0.24953	0.141798	0.386092	0.258325	0.060696	0.296646	0.269592	0.163877	0.487046	0.264916	0.181109	0.135964	0.283437	0.0911808	MSCMarkers
AC005789.11	4.73293	5.11102	3.39992	1.84668	1.59561	0.968827	0.908307	0.905123	0.59547	1.55909	0.965592	0.964651	0.525083	0.453796	0.507659	0.714593	0.79449	0.489871	MSCMarkers
RP1-240K6.3	2.07707	1.18624	1.45335	0.109986	0.109353	0	0.145028	0.0503142	0.0531983	0.468003	0.210035	0	0	0.103196	0.0634947	0.0595844	0	0.0532782	MSCMarkers
SERTAD4-AS1	7.64349	5.17767	13.161	2.421	2.22191	3.24073	1.99726	1.70387	2.52215	3.2754	2.13382	2.49041	4.22564	2.2366	4.60147	3.10741	2.48177	2.63419	MSCMarkers
CMB9-22P13.2	2.28374	0.836075	1.63894	0.209301	0	0.0788354	0.0613302	0.191494	0.134981	0.197912	0.266462	0.291555	0.0833178	0.261841	0	0.151184	0.236374	0.0675917	MSCMarkers
RP11-667F14.1	1.0747	1.141	0.931944	0.295484	0.212177	0.333891	0.245321	0.255326	0.222321	0.18627	0.313485	0.137202	0.117625	0.246439	0.398027	0.177864	0.20393	0.111328	MSCMarkers
SCAMP1-AS1	3.73068	3.32601	3.90131	1.43988	1.47309	1.7921	1.32079	1.47012	1.21121	1.69698	2.41095	1.72232	1.6697	2.17334	1.97571	1.37922	1.48472	1.37477	MSCMarkers
LINC01444	2.36106	1.20755	1.56165	0.391866	0.0556585	0.189771	0.319872	0.128045	0.243693	0.0264673	0.053452	0	0	0	0	0	0	0.0271176	MSCMarkers
RP4-673M15.1	2.12367	2.83001	2.23529	0.856378	0.851448	0.703774	0.730004	0.807262	0.702911	0.834316	0.792914	0.677799	0.526851	1.24179	0.838959	0.618586	0.761995	0.502834	MSCMarkers
RP11-437J19.1	2.22865	1.7678	3.10439	0.368789	0.146666	0	0.194515	0.202448	0.142701	0.0697441	0.140852	0	0	0	0	0	0	0.0714579	MSCMarkers
RP11-222K16.1	2.0381	2.71598	2.61449	0.0809419	0.643808	0.457313	0.142307	0.518389	0.391502	0.612299	0.927427	0.591945	0.483315	0.683507	0.280366	0.2631	0.63988	0.548927	MSCMarkers
LINC01423	59.8504	122.964	148.116	19.2853	39.4306	35.6149	13.4707	26.885	14.7816	2.34637	2.74341	1.59184	0.41591	0.449306	0.150791	0.188672	0.34415	0.253056	MSCMarkers
MIR646HG	0.742358	1.18642	0.769537	0.327581	0.34017	0.263225	0.26237	0.213128	0.239428	0.364823	0.333635	0.250974	0.330352	0.443962	0.3362	0.347044	0.164423	0.225683	MSCMarkers
AC002480.4	4.1417	3.86186	3.41715	1.00705	0.467252	0.303453	0.413125	0.2457	0.129892	0	0.064104	0.0701407	0	0	0	0	0	0	MSCMarkers
RP11-555M1.3	3.53101	2.24068	1.94453	0.23372	0.464749	0.264099	0.308184	0.534588	0.226093	0.331502	0.557905	0.488354	0.837344	0.109646	0.269853	0.759701	0.527901	0.566081	MSCMarkers
HIF1A-AS1	3.89928	4.05522	3.48064	1.31916	1.31156	1.42581	0.957955	1.2594	1.10966	1.1389	1.47862	1.7377	1.57537	2.15256	1.98665	1.42929	0.906824	1.50029	MSCMarkers
BCYRN1	1.99753	1.86807	0.843134	0.633534	0.406111	0.329682	0.229608	0.15762	0.236542	0.633216	0.806554	0.420933	0.504389	0.445818	0.275908	0.177629	0.35774	0.161521	MSCMarkers
RP11-890B15.3	3.24162	3.0519	1.02642	0.75839	0.43752	0.835805	0.263379	0.299819	0.117745	0.637441	0.768831	1.05643	0.872146	0.456812	0.756723	0.679686	0.581564	0.625892	MSCMarkers
RP11-458D21.1	1.55146	2.00549	2.2337	0.547692	0.816808	0.825174	0.494833	0.584611	0.515101	0.92069	0.740847	1.22387	0.726743	0.856469	1.00124	0.576936	0.635715	0.840139	MSCMarkers
C1QTNF9B-AS1	3.76641	1.79254	2.5317	0.779066	0.464749	0.387345	0.98619	0.285114	0.180874	1.11974	0.684364	0.651139	1.11646	0.643256	0.683627	0.67529	0.281547	0.332101	MSCMarkers
AC096772.6	12.9079	15.1983	6.98994	4.91886	4.03617	5.35731	3.33419	3.36172	2.72314	5.32365	5.57375	4.33405	6.19272	4.22597	5.85037	4.5269	4.08266	5.65542	MSCMarkers
MIR4435-1HG	17.3144	20.7039	17.7373	6.53316	8.38516	5.51811	7.23592	7.98185	4.18351	2.99106	5.34329	3.53454	2.71102	4.165	4.36336	2.95062	5.05791	4.28783	MSCMarkers
LINC00674	57.5267	56.4124	41.4299	27.5732	27.2924	25.0182	21.9993	20.7341	20.6756	32.3128	36.8098	25.0016	29.7396	24.9399	24.0985	23.9224	22.2426	20.895	MSCMarkers
CTD-2085J24.4	9.75705	13.9761	14.4349	6.09459	5.01218	4.42113	2.57957	4.06158	4.2944	4.55343	6.10665	6.21006	3.95366	3.52985	4.77808	3.58705	4.2487	3.71768	MSCMarkers
AC098820.3	0.918637	0.749496	1.4029	0.0521187	0.155456	0.441698	0.251988	0.333792	0.201672	0.19713	0.199057	0.217803	0.186725	0.317859	0.361057	0.141176	0.11772	0.252468	MSCMarkers
LINC00900	0.839659	0.789833	1.28256	0.423697	0.327645	0.36351	0.420741	0.301505	0.341558	0.422899	0.404557	0.385273	0.290476	0.338646	0.471081	0.31455	0.23925	0.311665	MSCMarkers
ZFPM2-AS1	3.99958	2.49077	2.28251	0.996979	0.537622	0.324604	1.11409	0.556571	0.474049	1.08653	0.500173	0.370734	0.54486	0.174403	0.312166	0.549264	0.152669	0.196453	MSCMarkers
WAC-AS1	18.221	18.9731	21.9767	5.78145	8.3759	10.4096	5.194	5.01056	8.39531	8.96322	10.2034	12.452	8.45216	6.86712	11.5607	5.34174	6.41446	8.60489	MSCMarkers
RP13-463N16.6	2.76942	2.5075	1.20784	0.375561	0.373399	0.12125	0.330145	0.147261	0	0.25366	0.153684	0.224209	0	0.0503396	0.123892	0	0	0	MSCMarkers
LINC01279	163.08	229.234	120.061	60.3856	59.223	76.2572	36.4891	40.6961	60.6171	64.2215	55.2607	97.9576	116.405	46.0062	94.9476	54.7449	36.2391	50.1351	MSCMarkers
CTD-2201E18.3	1.9955	2.80085	3.85224	0.980549	1.13516	1.41156	0.802932	1.1552	1.23441	1.0542	1.19276	1.47348	0.994546	1.00824	1.11663	0.538486	0.864666	0.884908	MSCMarkers
LINC01003	2.61556	2.38803	3.42374	0.720769	1.53862	0.814454	0.652242	1.16373	0.963842	0.922093	0.931107	1.01879	0.65823	0.537041	1.00353	0.574226	1.07735	0.800985	MSCMarkers
RP11-46H11.3	0.706996	0.892701	0.953493	0.389653	0.250677	0.336699	0.29216	0.29359	0.410196	0.238408	0.218853	0.407087	0.383216	0.236564	0.264643	0.198676	0.207084	0.277576	MSCMarkers
PACERR	5.64962	2.06414	6.12267	2.03974	1.57733	1.22926	1.39461	1.36855	1.57854	1.45727	1.90432	1.75216	2.00286	2.4667	1.72706	1.6207	2.09881	1.40525	MSCMarkers
RP11-6I2.3	1.46727	1.76097	1.9839	0.456039	0.453414	0.343543	0.0890867	0.4636	0.392139	0.191655	0.048382	0.264691	0.0605127	0.0950859	0.175514	0.109803	0.11445	0.098182	MSCMarkers
RP11-875O11.1	3.42514	2.25254	2.17874	1.22012	1.03278	0.72662	0.739207	0.527989	0.813455	0.982229	0.913115	1.05078	1.4768	0.804457	1.31357	0.982565	0.558626	0.351429	MSCMarkers
SFTA1P	17.3009	4.76252	2.48394	1.91525	0.190422	0.162314	1.389	0.131423	0.185274	0.814961	0.228591	0.300141	0.114362	0	0	0.0518789	0	0	MSCMarkers
RP11-672A2.4	1.66335	2.68469	0.955836	0.344656	0.228448	0.259636	0.0504961	0	0.0555681	0.108634	0	0	0	0.0538966	0	0.0622387	0	0	MSCMarkers
LINC00491	0.767403	2.2279	1.99869	0.213338	0.484824	0.172191	0.0267913	0.27884	0.147412	0.0576369	0.0873006	0.0318405	0.0363964	0	0	0	0	0	MSCMarkers
CTD-2024P10.1	1.50379	1.87182	1.43893	0.4594	0.182702	0.103823	0.161538	0.252189	0.177763	0.260641	0.789566	0.191982	0.109726	0.172416	0.212169	0.0995514	0.103764	0	MSCMarkers
SLIT2-IT1	1.41005	1.19304	1.21807	0.248886	0.0618634	0.492164	0.218789	0.113856	0.361146	0.529521	0.356465	0.325028	0.22292	0.116761	0.359205	0.0674166	0.140539	0.180844	MSCMarkers
CTC-340A15.2	1.1295	2.1289	2.27968	0.279246	0.407597	0.933199	0.240254	0.38595	0.586246	0.185397	0.158844	0.440714	0.149003	0.178388	0.329277	0.0901245	0.0939386	0.207221	MSCMarkers
RP11-425D10.10	1.13381	1.54175	1.2173	0.171538	0.596925	0.290751	0.22619	0.235415	0.248909	0.648812	0.450419	0.313622	0.358496	0.160948	0.198057	0.278789	0.145294	0.29083	MSCMarkers
LINC00973	6.2643	2.14285	0.875121	0.699702	0.193243	0.0878498	0.273372	0.177826	0	0.073514	0.148465	0.0812232	0	0	0	0	0	0	MSCMarkers
RP4-781B1.5	6.47352	5.2816	10.6541	1.66943	0.99589	3.16918	0.99793	0.916437	1.09816	0.0631433	0.191282	0.348825	0	0.0626548	0.616806	0.144705	0.150829	0.25878	MSCMarkers
RP11-2E11.9	2.79609	3.02114	2.05634	0.600244	0.954861	0.610436	0.738719	0.823764	0.290328	0.170274	0.114626	0.12542	0.215048	0.112638	0	0.065036	0	0.174458	MSCMarkers
LINC01119	1.3808	2.37528	1.565	0.607837	0.722578	0.373284	0.174238	0.350599	0.127826	0.112453	0.0378508	0.0552203	0.047341	0.0743888	0.106797	0.0859026	0.193999	0.0768109	MSCMarkers
DUXAP8	5.37452	5.56028	5.37987	1.8883	2.53454	2.64432	1.25682	1.93127	2.30945	1.7728	2.33103	2.68441	1.72351	3.02461	3.34043	1.32988	2.35342	2.47626	MSCMarkers
RP11-573G6.6	1.72771	1.64454	1.15134	0.490107	0.3411	0.332287	0.215419	0.0896819	0.142234	0.417093	0.327577	0.204814	0.17559	0.0459852	0.452702	0.106206	0.2214	0.237413	MSCMarkers
RP11-342D11.2	1.68789	1.49187	1.35913	0.191525	0.380844	0.216419	0.168364	0.0438075	0	0.0452756	0.0914364	0.100047	0.343086	0	0.110567	0.103758	0	0.185553	MSCMarkers
RP11-423G4.10	1.27627	1.4173	0.937122	0.394226	0.167982	0.190915	0.59409	0.0515266	0.217921	0.532534	0.26887	0.176514	0.20177	0.475573	0.390148	0.244081	0.25441	0.27281	MSCMarkers
RP11-334E6.12	2.75627	2.97812	3.18538	1.3609	1.35307	0.668604	0.676185	1.24512	0.686864	1.45469	1.6949	1.29816	1.34258	1.33241	1.36634	0.769318	0.801875	1.31847	MSCMarkers
RP11-314N14.1	0.87567	2.64763	3.68432	0.32731	0.203391	0.970866	0.0719321	0.486628	0.27705	0.232124	0.937574	0.98312	0.195441	0.115164	0.47239	0.177319	0.277235	0.317104	MSCMarkers
RP11-553A21.3	1.50332	2.24863	1.31718	0.587557	0.885685	0.556842	0.533165	0.468205	0.751732	0.591429	0.615307	0.712854	0.520599	0.835821	0.875346	0.431255	0.941821	0.587599	MSCMarkers
AC116614.1	1.23895	1.51625	1.44485	0.140583	0.349435	0.317713	0.494331	0.45018	0	0.0664666	0.134233	0.0734367	0.167889	0.26381	0.243476	0.0761605	0.0793836	0.2043	MSCMarkers
RP11-454P21.1	4.49471	3.33564	1.4807	1.02867	0.752021	0.170938	0.957466	0.498257	0.146338	0.944085	0.375548	0.316087	0.144525	0.198711	0.209594	0.196686	0.0683367	0.0293116	MSCMarkers
CTD-3025N20.3	5.59219	5.10717	2.40886	1.26051	0.835504	1.35653	0.84425	1.48278	1.16131	1.02164	1.3182	1.56775	1.57702	0.337914	1.24747	0.520288	0.203365	1.80274	MSCMarkers
LINC01111	4.38811	2.82948	1.03448	0.697084	0.335357	0.101637	0.691855	0.246882	0.0217528	0.106315	0.0429416	0	0.0268541	0.0210984	0	0	0	0	MSCMarkers
GS1-358P8.4	5.48682	4.26322	2.69106	13.1348	12.4058	14.1678	10.4243	11.1811	9.68851	11.363	13.9838	16.0898	17.5981	14.7051	20.1449	16.4165	19.5934	26.6798	SOXTrio
SNORD116-20	10.3607	9.49933	10.1576	13.403	13.025	14.3588	13.2981	15.9442	14.3704	20.5124	20.1929	17.9221	24.2441	31.4247	25.9897	24.848	26.4805	19.9612	SOXTrio
AC092168.2	0.590964	0.437511	0.15315	0.938791	1.65935	1.41442	1.37544	1.47925	1.16042	1.82473	1.84257	1.14426	2.55368	2.59358	3.13134	1.86482	3.18066	1.81904	SOXTrio
RP6-191P20.4	0	0	0	0.125247	0.30242	0.202181	0.393218	0.425625	0.276936	0.253782	0.392936	0.448632	0.555558	1.12479	0.516464	0.271408	1.13158	0.450698	SOXTrio
HAS2-AS1	2.8311	2.52014	1.87498	3.47717	3.49855	3.08213	4.15488	2.95274	3.6054	3.13045	3.55866	4.82916	5.99257	4.55189	4.63978	4.3766	5.52591	4.39753	SOXTrio
RP5-858L17.1	0.38086	0.474071	0.523875	0.744646	0.786632	1.68287	0.961438	0.936777	1.05801	1.27623	1.04429	1.36144	2.00087	1.13535	2.25689	1.28587	1.65565	1.75848	SOXTrio
PRR7-AS1	0.0276779	0.210764	0	0.549606	0.415296	0.322942	0.386514	0.52296	0.382802	0.374183	0.54577	0.390454	0.94515	0.990101	0.533042	0.809872	1.19173	0.234286	SOXTrio
RP11-35G9.5	0.973113	0.749834	0.61245	1.06738	0.969752	1.16453	0.841238	0.942896	1.24618	1.51395	1.17731	1.5958	1.20876	1.88211	1.50863	1.47554	1.5172	1.60464	SOXTrio
AC004069.2	0.0857562	0.0816277	0	0.340575	0.812676	0.461812	0.479023	0.43624	0.461246	0.579676	0.195114	0.569302	0.813449	0.830832	0.786456	0.738022	1.07696	0.659912	SOXTrio
RP11-401F2.3	0.478318	0.520332	0.318748	1.03122	1.5649	0.67462	0.763378	1.48971	1.36509	1.12906	1.8138	1.07736	1.16669	2.59713	1.94263	2.11702	4.35193	1.36714	SOXTrio
RP11-319G6.1	1.48791	1.05692	1.20859	2.22254	1.05226	1.45503	2.35693	1.69454	1.91112	2.20168	1.6674	2.1377	2.80168	2.3998	3.0142	3.74595	3.08772	2.8539	SOXTrio
RP1-43E13.2	3.43583	3.97754	3.82634	5.01553	4.39999	3.41713	5.31674	5.12868	6.06481	4.95183	5.77492	5.16288	9.86535	8.30454	6.72769	9.35017	8.66299	7.78891	SOXTrio
RP11-230F18.5	0.462119	0.573166	0.31573	0.68962	0.48659	0.779256	0.928892	0.74289	0.860793	1.2516	0.796533	0.906404	1.23534	1.01232	2.01627	1.37388	1.33153	2.68324	SOXTrio
SNORA76C	26.4191	26.4368	26.9913	36.8571	31.6965	33.4398	39.7314	54.3973	31.8807	47.0622	43.0269	51.0137	60.0799	92.3865	48.3017	85.1157	41.9283	45.3516	SOXTrio
FSIP2-AS1	0.214001	0.254623	0.207971	0.339956	0.591499	0.528197	0.485624	0.46655	0.781047	0.56255	0.486899	0.754729	0.710474	0.757554	1.07941	0.55251	1.0558	1.60561	SOXTrio
XXbac-B444P24.14	0.202495	1.4456	0.0787159	1.04546	1.43922	1.27222	1.3432	1.17724	0.855749	1.82505	1.45895	1.00822	1.72871	2.33911	1.29994	2.09122	2.36136	1.32451	SOXTrio
RP11-385D13.3	1.48518	1.27231	0.3464	1.88745	1.52473	1.73289	1.7629	1.61894	1.71174	2.11938	1.23901	2.34164	4.08546	3.76324	3.94989	1.78941	4.26318	2.05718	SOXTrio
RP11-102K13.5	0.126326	0.263035	0.0859367	26.7906	33.0336	44.0273	17.7348	19.7089	20.2805	25.4869	31.1192	62.1962	68.3318	61.8533	81.9505	105.075	119.253	110.097	ChondrogenicMarkers
H19	0.44997	0.523486	0.816277	7.22753	13.2663	15.5711	9.62335	12.1716	24.3556	12.8173	21.2087	43.7566	76.2274	63.8764	74.4927	113.033	122.092	90.9512	ChondrogenicMarkers
LINC00086	0.108023	0.111391	0.15397	0.657812	0.469192	0.630201	0.546835	0.444843	0.525676	1.30488	1.35177	1.42678	2.68975	3.17323	3.2857	3.12983	4.51391	2.98562	ChondrogenicMarkers
RP4-755D9.1	1.47184	1.74225	0.836219	0.314749	0.238428	0.0846809	0.289862	0.19198	0.173987	0.878692	1.05901	0.626346	2.55958	1.49066	2.38812	1.78634	1.64189	3.26716	ChondrogenicMarkers
MEF2C-AS1	0.178365	0.0771717	0.163884	0.238268	0.243299	0.305621	0.4925	0.418318	0.39246	0.554121	0.596431	0.632413	0.807495	0.978826	0.862488	0.704711	0.909077	1.16667	ChondrogenicMarkers
WDR86-AS1	0.104313	0.0661944	0.0810995	0.276183	0.631564	0.436913	0.364176	1.64246	0.374038	2.35039	2.21514	1.29843	3.29825	5.15676	6.15439	4.51856	7.26741	5.11061	ChondrogenicMarkers
RNF144A-AS1	0.273486	0.433867	0.188999	0.490772	0.663927	0.781841	0.693105	0.912757	2.63061	3.46147	4.76284	4.90876	4.54462	5.69177	7.38495	4.00118	5.48799	6.4539	ChondrogenicMarkers
LINC00598	0.113492	0.144037	0.0588235	0.195314	0.343567	0.356517	0.277353	0.329903	0.232542	0.411992	0.215182	0.533678	0.484442	0.662545	1.35306	1.05811	1.10289	1.92135	ChondrogenicMarkers
KCNQ1OT1	0.710822	1.18845	0.323036	1.0215	1.07199	1.03626	0.670248	0.811794	0.863457	1.24095	1.18725	1.65109	2.37987	2.33179	2.69043	1.55454	2.09025	2.16979	ChondrogenicMarkers
AC073115.6	2.0359	2.09938	0.131902	6.40098	7.23501	1.21818	3.96845	7.02767	2.34648	5.35182	8.74956	5.06833	7.64422	13.7186	7.39056	15.2579	25.3393	8.29028	ChondrogenicMarkers
AC073115.7	1.23895	1.17931	0.137605	3.23342	3.35458	0.555997	3.76927	2.44383	1.83594	4.32033	7.11434	3.74527	7.30315	6.99096	5.92458	8.91078	10.9549	5.85659	ChondrogenicMarkers
RP11-57C13.6	0	0	0	0.151092	0.525776	0.682921	0.26564	0.829422	5.55412	1.00009	1.2984	11.2864	12.2698	14.9561	18.1428	26.9297	16.4663	23.3477	ChondrogenicMarkers
RP11-138M12.1	1.00527	0.318958	2.08415	1.73003	2.64626	4.51129	4.0945	3.6527	13.0023	9.56363	12.3255	12.652	14.1445	18.2301	13.5214	17.5912	18.7865	15.4715	ChondrogenicMarkers
RP11-401F2.3.1	0.478318	0.520332	0.318748	1.03122	1.5649	0.67462	0.763378	1.48971	1.36509	1.12906	1.8138	1.07736	1.16669	2.59713	1.94263	2.11702	4.35193	1.36714	ChondrogenicMarkers
RP11-44N21.1	0.520002	0.34267	0.497576	0.698975	0.852895	0.682124	1.36854	1.62784	1.69041	1.65235	1.75951	1.59327	2.23861	2.83198	2.64121	2.96049	4.12633	1.96998	ChondrogenicMarkers
KIF9-AS1	2.01854	2.06776	1.58428	1.74837	2.33798	1.74268	1.51009	2.06064	1.97196	2.01419	2.09949	2.85555	2.64412	2.54303	2.99714	3.92104	3.69035	4.22353	ChondrogenicMarkers
LEF1-AS1	0.049052	0.0373525	0.038136	0.1013	0.0852217	0.0968563	0.164399	0.114069	0.3769	0.316835	0.505939	0.488456	0.586263	0.928529	1.05264	0.810517	0.827218	0.898369	ChondrogenicMarkers
RP13-578N3.3	0.499083	0.633408	0.582025	0.594623	1.37947	1.94108	1.21967	1.5112	3.00392	1.93669	2.08179	3.79639	3.15607	2.97555	5.95011	3.22135	6.19305	6.72096	ChondrogenicMarkers
RP11-230F18.5.1	0.462119	0.573166	0.31573	0.68962	0.48659	0.779256	0.928892	0.74289	0.860793	1.2516	0.796533	0.906404	1.23534	1.01232	2.01627	1.37388	1.33153	2.68324	ChondrogenicMarkers
COX10-AS1	1.65539	1.53405	1.4911	0.747209	0.610451	0.994869	1.15076	1.22419	1.39522	1.93342	1.84724	2.36008	3.25807	2.73911	3.68498	2.94341	3.06143	3.61394	ChondrogenicMarkers
RP11-673E1.1	0.0245081	0.0699848	0.152433	0.175199	0.232253	0.307955	0.342249	0.391827	0.527275	0.220887	0.501853	0.711813	0.395207	0.675798	1.1238	0.506204	0.901362	1.30131	ChondrogenicMarkers
LINC01468	0.520002	0.114223	0.186591	0.0317716	0	0	0.0279295	0.0290685	0.276613	0.180256	0.0910092	1.19495	2.58009	1.69919	0.807036	1.58352	1.04055	1.01577	ChondrogenicMarkers
RP11-17A4.2	0.198844	0.0291187	0.0713507	0.340177	0.132872	0.178468	0.11748	0.0778088	0.0822689	0.206785	0.232007	0.507711	1.62499	0.934733	1.19233	2.83016	1.67392	0.776844	ChondrogenicMarkers
LINC00393	0	0	0	0.0576197	0.057288	0.325545	0.0506517	0.263588	2.22957	0.326905	0.935286	0.963164	1.51384	3.6222	3.45944	2.43479	4.49001	3.74014	ChondrogenicMarkers
FNDC1-IT1	0.912406	1.30272	0.283743	0.0724713	0.0720541	0.245673	0.509659	0.331528	0.56085	1.64466	1.24556	1.81713	3.98117	2.10792	6.52667	4.55428	2.12797	5.40629	ChondrogenicMarkers
RP11-735G4.1	0.802828	0.218337	0.891666	0.683225	0.769864	1.8014	1.68169	1.75027	4.71462	3.74707	3.65323	4.94897	5.43951	5.29933	5.41677	6.71177	6.79006	6.53096	ChondrogenicMarkers
AC011891.5	1.08982	0.20747	0.338916	0.173126	0.172129	0.195629	0.608759	1.58397	6.19661	2.70113	3.63672	14.8315	19.9515	11.2895	10.7941	13.3182	11.8289	11.07	ChondrogenicMarkers
RP11-558F24.4	0.401109	0.572698	0.623692	0.238947	0.356357	0.270005	1.01525	0.910907	0.963121	1.92053	1.40694	1.08176	1.94994	1.45727	2.34505	1.85543	2.42868	2.31496	ChondrogenicMarkers
AL163953.3	0.284803	0.271092	0.27252	0.0696048	0.155709	0.137641	0.24475	0.318415	0.437667	0.296177	0.365533	0.436315	0.394839	0.538791	0.482194	0.546768	0.707471	0.455183	ChondrogenicMarkers
RP11-161M6.2	0.0843946	0.11476	0.0937334	0.248982	0.142817	0.108209	0.2778	0.359222	0.880053	0.561418	0.813784	1.97093	2.02421	2.1654	2.28874	2.64582	2.81187	1.82769	ChondrogenicMarkers
RP11-84D1.2	0.0385429	0.0917184	0.0299655	0.0306141	0.0304379	0.0691867	0.121104	0.0700239	0.636724	0.144741	0.482315	0.57571	0.712925	0.588848	0.812982	0.547308	0.293879	1.05291	ChondrogenicMarkers
STX18-AS1	0.524226	0.748483	0.503462	0.20207	0.310492	0.339043	0.36065	0.588249	0.450186	0.654283	0.953016	0.658923	1.06033	1.43059	1.30795	0.948745	1.35541	1.2636	ChondrogenicMarkers
GMDS-AS1	1.30054	1.35356	0.99167	0.740695	0.818257	0.779248	0.947995	0.903571	0.867515	1.01972	0.934852	1.13555	1.3082	1.33136	1.53675	1.36216	1.46147	1.42145	ChondrogenicMarkers
LINC01239	0.330001	0.540974	0.142535	0.189306	0.260607	0.510097	0.294423	0.572892	1.31007	1.28057	1.83535	2.49502	2.66072	3.07418	4.32101	4.70179	5.57503	5.79836	ChondrogenicMarkers
ITGA9-AS1	0.915469	1.02035	1.0524	0.522053	0.64881	0.688228	0.579115	0.841553	1.10021	0.940276	0.967271	1.16874	1.50667	1.6969	1.70065	1.3333	1.44587	1.18616	ChondrogenicMarkers
LINC01384	0	0	0	0	0	0	0	0	0	0.160972	0.433456	5.92843	6.16678	4.57884	6.81388	11.4359	9.22826	9.29094	ChondrogenicMarkers
RP11-403A3.3	0	0	0	0.0280956	0	0	0.024698	0.0257052	0.108715	0.212533	0.29509	1.08605	1.44276	1.39714	0.421708	1.85692	2.03069	0.680488	ChondrogenicMarkers
LINC00607	1.78182	2.91432	2.43889	1.36212	1.05039	1.44907	0.66003	0.620077	1.04771	0.911023	1.33866	3.52643	2.44399	2.78674	4.18109	3.75801	3.69944	2.7616	ChondrogenicMarkers
CCND2-AS1	0.424146	0.484471	0.527609	0.269515	0.334954	0.761365	0.769998	0.49317	0.521439	0.637122	0.450345	1.40787	4.98886	2.97131	4.20095	10.2936	6.84845	5.80972	ChondrogenicMarkers
MAGI2-AS3	13.9909	13.383	13.5099	7.16881	10.0132	10.5056	8.32314	8.99009	10.6784	10.6239	11.1188	11.4516	17.5113	12.6416	17.9505	15.1049	14.7936	18.0334	ChondrogenicMarkers

### Sheet: GSE69110
	GFP_1	GFP_2	GFP_3	SOX9_1	SOX9_2	SOX9_3	CorrelatedTo
RP11-760H22.2	0	0	0	0.361567	0	0.760857	MSCMarkers
MBNL1-AS1	2.58746	3.58695	2.94302	3.17938	2.88005	3.56245	MSCMarkers
GAS6-AS2	11.2226	13.5923	12.3431	11.9791	8.69898	10.8453	MSCMarkers
RP11-1002K11.1	17.244	16.0459	14.1292	18.6699	18.1467	23.0736	MSCMarkers
SAMD12	1.53322	1.98468	1.87411	2.02155	1.86503	1.4889	MSCMarkers
LINC00565	7.30948	7.49565	5.72987	3.84927	4.44645	4.41826	MSCMarkers
RP11-175K6.1	0.925625	1.51009	0.814838	1.43817	0.89198	0.979123	MSCMarkers
CTD-2267D19.3	23.8937	20.86	20.761	27.6573	26.7494	27.5972	MSCMarkers
PSMG3-AS1	9.19235	9.57194	9.97279	9.79777	9.68158	9.63361	MSCMarkers
LOXL1-AS1	19.0937	19.2405	19.7921	16.0395	15.4644	17.4862	MSCMarkers
RP11-66B24.4	2.34932	2.52485	2.35206	2.2418	2.92215	3.03267	MSCMarkers
LINC01268	0	0	0.190119	0	0.160091	0.103841	MSCMarkers
RP11-67L2.2	3.35841	2.83619	3.10861	3.52535	3.38278	3.657	MSCMarkers
PAXIP1OS	5.09255	4.35188	5.37163	6.39977	6.30283	6.92599	MSCMarkers
CTB-167B5.2	0	0	0	0	0	0	MSCMarkers
AC000403.4	0.452637	0.81229	0.730513	0.530904	0.676645	0.877797	MSCMarkers
RP11-175K6.2	0.604224	0.867459	0.117019	0.364475	0.689756	0.255659	MSCMarkers
KCNJ2-AS1	0.775248	0.927492	0.214487	1.00208	0.72244	1.17151	MSCMarkers
RP11-366L20.2	0.762086	0.482689	0.651141	1.21685	1.64489	2.08646	MSCMarkers
LINC00857	5.97957	4.17307	7.84098	7.01351	6.09465	5.6663	MSCMarkers
MIR137HG	1.48161	1.15899	1.60025	2.06244	2.23034	2.5317	MSCMarkers
EMX2OS	13.731	14.0807	15.4035	13.7428	12.8706	12.6442	MSCMarkers
PLCE1-AS1	0	0	0.137115	0.142355	0.346374	0.299562	MSCMarkers
ZBED5-AS1	5.55814	4.37904	4.59454	4.77015	4.42155	5.59258	MSCMarkers
RP1-267D11.6	2.97057	2.16326	3.37679	2.33724	3.05407	3.4155	MSCMarkers
RP11-573G6.4	2.04073	2.18449	1.87212	2.48359	2.27706	3.63567	MSCMarkers
LINC01291	2.65529	4.41644	3.01022	3.64615	3.32688	3.83635	MSCMarkers
LINC01293	2.34989	1.53347	2.89609	1.71816	0.870951	0.67792	MSCMarkers
CTD-3157E16.2	24.6933	22.9776	22.3934	24.0374	25.5681	25.7059	MSCMarkers
RP11-384L8.1	0	0	0	0	0	0	MSCMarkers
RP11-333I13.1	1.42747	1.7078	2.33924	1.54551	1.88024	2.20689	MSCMarkers
AC011747.6	0	0	0.46352	0.962473	0.390309	0.50634	MSCMarkers
CTD-2353F22.2	1.08566	0.865911	1.05129	0.970201	0.885247	0.127601	MSCMarkers
TEX41	0	0	0.024487	0.101692	0	0.0534983	MSCMarkers
RP11-221N13.3	0.906539	3.61522	2.92613	3.94937	1.47838	1.91787	MSCMarkers
RP11-517P14.2	9.25226	15.3266	14.4728	7.87075	11.3164	9.03417	MSCMarkers
RP11-541M12.6	2.45245	2.44505	3.56222	1.50674	0.777669	1.72946	MSCMarkers
RP11-873E20.1	0.168086	0	0.32553	0.168986	0.411171	0	MSCMarkers
RP11-517I3.2	5.5811	6.1207	5.74219	8.53336	6.82622	8.48653	MSCMarkers
LINC00936	6.03153	7.12692	5.40795	5.16548	6.25387	5.75	MSCMarkers
RP11-5C23.1	5.61684	7.72786	4.07927	8.75271	6.18294	8.31807	MSCMarkers
AC144831.1	24.1328	33.6232	30.271	22.317	22.0027	25.8508	MSCMarkers
NUP50-AS1	4.42186	6.14811	5.90205	7.80973	6.04178	7.71145	MSCMarkers
LINC01085	2.54053	1.24341	2.79557	3.599	1.97738	1.46583	MSCMarkers
AC002480.3	0	0.133044	0.323054	0.335401	0.272029	0.47053	MSCMarkers
CTC-250I14.6	0	0	0	0	0	0	MSCMarkers
CTD-2269F5.1	0	0	0	0	0	0.208819	MSCMarkers
RP11-879F14.2	0.676691	1.07944	1.31054	1.13386	0.551772	0.954402	MSCMarkers
RP11-390E23.6	3.35003	5.70357	4.11736	4.5338	5.56828	4.36142	MSCMarkers
AP001434.2	0.942337	1.12739	0	0	0	0	MSCMarkers
CTD-3252C9.4	32.015	34.1072	41.1877	33.8724	38.4116	39.9934	MSCMarkers
PKI55	4.98289	5.65309	4.57557	5.95966	6.51487	6.81581	MSCMarkers
ZNF571-AS1	1.95721	1.84487	2.3547	2.02731	2.51476	2.25854	MSCMarkers
RP11-1024P17.1	0.141154	1.18212	0.546741	0.993367	0.805675	0.447936	MSCMarkers
AC003075.4	0.168295	0.805382	0.325935	0.507589	0.686138	0.890112	MSCMarkers
RP11-276H19.1	0.863075	1.10632	1.37302	1.54946	1.75937	1.1738	MSCMarkers
RP11-566E18.1	4.47343	3.97572	4.82687	5.65385	6.66994	6.62477	MSCMarkers
AC091878.1	0.0919588	0.110018	0	0.184902	0.224949	0.0972737	MSCMarkers
RP11-576I22.2	0.849139	0.507947	0.822257	0.682948	0.830863	0.988039	MSCMarkers
RP11-94A24.1	0	0	0	0.491679	0	0	MSCMarkers
RP11-761N21.1	0	0	0	0	0	0	MSCMarkers
RP11-290L1.3	0.475309	0.568651	0	0	0.387566	0	MSCMarkers
RP11-838N2.4	1.28664	0.307861	0.498361	0.258705	0.839295	0.8166	MSCMarkers
AP000892.6	0.507793	0.486012	0.786748	0.204205	0.662485	0.698285	MSCMarkers
LINC00601	0.926201	0.277022	0.67266	0.23279	0.566417	0.489867	MSCMarkers
LBX2-AS1	3.37415	3.26046	3.26733	3.39221	3.28036	3.02006	MSCMarkers
LINC00856	1.07964	1.00463	1.10355	1.98994	1.9074	1.58617	MSCMarkers
RP11-801F7.1	0	0	0	0	0	0	MSCMarkers
RP11-25K19.1	4.81008	3.89834	5.10856	6.08379	7.21166	7.22181	MSCMarkers
LINC00595	0.353069	0.563207	0.227928	0.236639	0.191928	0.746951	MSCMarkers
RP11-720L2.3	2.19879	3.28823	2.66147	2.21056	2.24111	1.7444	MSCMarkers
RP1-124C6.1	1.33666	1.0661	2.15724	3.13557	3.63303	2.35652	MSCMarkers
RP1-34H18.1	2.45616	3.91801	5.28534	2.46931	2.00275	3.46416	MSCMarkers
RP11-326I11.3	5.18643	3.61955	4.08057	4.99694	6.3435	5.2576	MSCMarkers
RP11-632L2.2	0	0.916607	0.741895	1.15538	0.312358	1.21565	MSCMarkers
RP5-1158E12.3	1.4424	0.862833	1.39674	2.17519	1.17613	0	MSCMarkers
RP11-248J18.3	1.63579	2.60937	3.69601	6.03001	3.11225	2.88389	MSCMarkers
AC022007.5	0.533855	1.14965	1.34408	0.858741	1.30591	1.58119	MSCMarkers
RP11-38M8.1	0.448881	2.68516	0.869341	1.57949	1.46407	1.42448	MSCMarkers
B4GALT1-AS1	2.56656	4.22205	4.34928	3.87044	4.18552	2.7149	MSCMarkers
AC008063.2	13.9451	16.6837	16.3681	13.5949	14.1274	12.0691	MSCMarkers
CTD-3203P2.3	0.378253	0.452535	0.366278	0.760556	0.308426	0.400115	MSCMarkers
RP11-147L13.15	6.33974	6.61648	8.62078	4.20392	6.92921	7.70495	MSCMarkers
AP000654.4	0	0	0	0	0.185004	0	MSCMarkers
AC005789.11	6.83679	6.65766	8.77582	6.5537	5.83399	8.40923	MSCMarkers
RP1-240K6.3	0	0	0	0	0	0	MSCMarkers
SERTAD4-AS1	9.15869	9.66819	6.26029	11.3742	10.1037	9.97298	MSCMarkers
CMB9-22P13.2	0	0.603661	0	0	0	0	MSCMarkers
RP11-667F14.1	0.949783	1.42038	0.804751	0.954868	0.484032	0.753509	MSCMarkers
SCAMP1-AS1	9.35711	7.58349	6.86874	9.55894	13.7828	12.1329	MSCMarkers
LINC01444	0.202433	0	0	0	0	0	MSCMarkers
RP4-673M15.1	5.25512	4.93988	2.90786	2.83031	4.89715	4.76473	MSCMarkers
RP11-437J19.1	2.13373	4.46733	4.13237	6.43547	4.3496	5.07838	MSCMarkers
RP11-222K16.1	1.75617	1.4007	1.13372	1.76558	1.90931	2.4769	MSCMarkers
LINC01423	0	0.376673	0.609753	0	0	0	MSCMarkers
MIR646HG	0.0526476	0.125973	0.0509809	0.0529295	0.0858574	0.0556905	MSCMarkers
AC002480.4	0	1.7427	0	0	0	0.513612	MSCMarkers
RP11-555M1.3	0	2.02226	0	0	1.37828	0	MSCMarkers
HIF1A-AS1	2.07401	1.48878	1.60668	1.25107	1.69114	1.7551	MSCMarkers
BCYRN1	0.10048	0.0961695	0.0194597	0.202035	0.163862	0.106287	MSCMarkers
RP11-890B15.3	5.82343	5.99489	5.44236	7.35229	7.01218	7.59256	MSCMarkers
RP11-458D21.1	1.21032	1.71127	1.38509	1.65927	2.0635	1.62943	MSCMarkers
C1QTNF9B-AS1	0.450751	0.269635	0.654722	0	0.367541	0.238402	MSCMarkers
AC096772.6	9.64365	8.9736	6.43309	9.26438	8.38763	11.1078	MSCMarkers
MIR4435-1HG	12.218	11.6102	13.002	9.18058	9.85876	9.89507	MSCMarkers
LINC00674	23.3083	23.7249	23.2153	25.4417	26.6078	22.6987	MSCMarkers
CTD-2085J24.4	8.1625	5.20825	8.95797	7.11204	5.32454	8.63427	MSCMarkers
AC098820.3	0.376935	0.901916	0.912505	0.568429	1.22941	0.19936	MSCMarkers
LINC00900	2.83729	2.30825	2.52767	1.88264	2.86877	2.16092	MSCMarkers
ZFPM2-AS1	0.73326	1.16968	0.473364	0.491457	0.797198	0.517094	MSCMarkers
WAC-AS1	28.7635	33.9724	36.6627	36.3086	33.7194	38.1054	MSCMarkers
RP13-463N16.6	2.32813	1.39266	1.87869	1.1703	0.632783	0.820895	MSCMarkers
LINC01279	44.784	51.2354	49.2099	45.1834	39.4951	39.141	MSCMarkers
CTD-2201E18.3	6.80013	5.8111	6.30264	5.85989	6.57455	6.0628	MSCMarkers
LINC01003	8.58574	8.07071	8.16547	10.3272	9.50107	10.055	MSCMarkers
RP11-46H11.3	0.497304	1.09077	0.401301	0.416639	0.608251	0.526047	MSCMarkers
PACERR	1.31128	0.392197	1.58721	1.97745	3.20763	1.0403	MSCMarkers
RP11-6I2.3	0	0.438431	0.354863	0.736853	0.298814	0	MSCMarkers
RP11-875O11.1	0.715478	0.427992	0.461885	0.599424	0.583399	0.504554	MSCMarkers
SFTA1P	0	0	0	0	0	0	MSCMarkers
RP11-672A2.4	1.66176	0.497023	0.402287	1.25299	1.01624	0	MSCMarkers
LINC00491	0	0.263702	0.426877	0.664789	0.898634	0.699467	MSCMarkers
CTD-2024P10.1	0.664498	0	0	0	0	0	MSCMarkers
SLIT2-IT1	1.35	0.538373	1.30727	1.35723	0	0.95202	MSCMarkers
CTC-340A15.2	0	0.051408	0	0	0	0	MSCMarkers
RP11-425D10.10	0.6203	0.371058	0.600662	2.18267	1.01158	0.984227	MSCMarkers
LINC00973	0.281134	0.336343	1.36117	0.282639	0	0	MSCMarkers
RP4-781B1.5	1.93179	2.88895	4.20893	1.94213	2.75656	3.06516	MSCMarkers
RP11-2E11.9	0.43411	0.519362	2.10184	0	0.707945	0	MSCMarkers
LINC01119	4.49159	2.62966	1.94334	3.26663	3.50658	2.93158	MSCMarkers
DUXAP8	0	0	0	0	0.03977	0	MSCMarkers
RP11-573G6.6	0	0	0	0	0	0	MSCMarkers
RP11-342D11.2	0.346288	0.414292	0	0.348142	0.282362	0.366302	MSCMarkers
RP11-423G4.10	0	0	0	0	0	0	MSCMarkers
RP11-334E6.12	0	0	0	0	0	0	MSCMarkers
RP11-314N14.1	0	0	0	0	0	0	MSCMarkers
RP11-553A21.3	2.05614	1.31196	1.32736	1.79153	1.90011	2.17498	MSCMarkers
AC116614.1	0.508366	1.2164	2.95363	2.04435	0.41452	1.0755	MSCMarkers
RP11-454P21.1	0	0	0	0	0	0	MSCMarkers
CTD-3025N20.3	0	0	0	0	0	0	MSCMarkers
LINC01111	0	0	0	0	0.132607	0	MSCMarkers
GS1-358P8.4	0.60088	0.653529	0.634754	1.09836	1.20262	1.329	SOXTrio
SNORD116-20	1.9693	4.18851	5.08522	3.29974	3.21153	3.24041	SOXTrio
AC092168.2	0	0	0.730513	0.379217	0.615132	0.398999	SOXTrio
RP6-191P20.4	0.129402	0.154814	0.125306	0	0	0.273763	SOXTrio
HAS2-AS1	2.55995	3.06267	2.62472	3.02783	3.56081	3.34506	SOXTrio
RP5-858L17.1	2.18784	1.61076	1.46671	1.69196	2.33287	2.31429	SOXTrio
PRR7-AS1	0.635981	0.380438	0.769808	1.91816	1.68537	0.504554	SOXTrio
RP11-35G9.5	1.73025	0.4777	1.41771	1.20428	1.08526	0.703942	SOXTrio
AC004069.2	0	0	0	0.495262	0	1.04219	SOXTrio
RP11-401F2.3	1.17758	0	1.9005	2.7624	1.28026	2.49128	SOXTrio
RP11-319G6.1	1.53085	2.5946	1.60592	3.0781	1.9764	2.429	SOXTrio
RP1-43E13.2	0.533433	2.55276	3.09928	2.68145	2.60976	2.25706	SOXTrio
RP11-230F18.5	1.28709	1.73234	1.86952	2.1836	1.37746	1.53167	SOXTrio
SNORA76C	10.7013	9.31114	8.47842	13.6927	6.34604	18.5233	SOXTrio
FSIP2-AS1	0	0	0	0	0.501193	0	SOXTrio
XXbac-B444P24.14	0	0	0.563202	0.584728	0.474247	1.84569	SOXTrio
RP11-385D13.3	0	1.0207	0.826148	5.14635	2.08699	1.80493	SOXTrio
RP11-102K13.5	0.362839	0.379832	0.351352	0.273586	0.258875	0.335833	ChondrogenicMarkers
H19	0.382939	0.458141	0.370816	0.673731	0.546433	0.607608	ChondrogenicMarkers
LINC00086	0	0.1856	0.0500743	0	0.0421654	0.0547002	ChondrogenicMarkers
RP4-755D9.1	0	0	0	0.108977	0	0	ChondrogenicMarkers
MEF2C-AS1	0.13972	0.222877	0.0450988	0.18729	0.26583	0.19706	ChondrogenicMarkers
WDR86-AS1	0	0.238968	0	0	0.162869	0	ChondrogenicMarkers
RNF144A-AS1	0	0	0.112689	0.58498	0.616786	0.430846	ChondrogenicMarkers
LINC00598	0	0.129997	0	0	0	0	ChondrogenicMarkers
KCNQ1OT1	0.439604	0.480047	0.528537	0.545773	0.433029	0.499341	ChondrogenicMarkers
AC073115.6	0	0	0	0	0	0	ChondrogenicMarkers
AC073115.7	0	0	0	0	0	0	ChondrogenicMarkers
RP11-57C13.6	1.09273	1.30732	0.529068	1.09858	0	1.15589	ChondrogenicMarkers
RP11-138M12.1	0	0	0	0	0	0	ChondrogenicMarkers
RP11-401F2.3.1	1.17758	0	1.9005	2.7624	1.28026	2.49128	ChondrogenicMarkers
RP11-44N21.1	2.06802	3.29885	2.67006	2.77212	3.74724	4.13203	ChondrogenicMarkers
KIF9-AS1	2.6504	3.23694	3.20811	3.60829	3.51183	3.32925	ChondrogenicMarkers
LEF1-AS1	0.225423	0	0.0545715	0	0.0919045	0.119226	ChondrogenicMarkers
RP13-578N3.3	0	0	0	0.480386	0.38962	0	ChondrogenicMarkers
RP11-230F18.5.1	1.28709	1.73234	1.86952	2.1836	1.37746	1.53167	ChondrogenicMarkers
COX10-AS1	2.72294	2.90685	2.14995	2.44271	2.15196	2.34857	ChondrogenicMarkers
RP11-673E1.1	0.140786	0	0	0.14154	0.114797	0.297847	ChondrogenicMarkers
LINC01468	0.459559	0	0	0	0	0.486121	ChondrogenicMarkers
RP11-17A4.2	1.49372	0.840967	1.6166	2.91509	1.93443	0.929441	ChondrogenicMarkers
LINC00393	0	0	0	0	0	0	ChondrogenicMarkers
FNDC1-IT1	0	1.25412	0	0.526935	0	0.554423	ChondrogenicMarkers
RP11-735G4.1	0	0	0	0	0	0	ChondrogenicMarkers
AC011891.5	0	0	0	0.629395	0	0.662227	ChondrogenicMarkers
RP11-558F24.4	4.89634	5.51331	3.34682	8.97642	6.81067	8.83534	ChondrogenicMarkers
AL163953.3	0.377549	0.301128	0.609327	0.37957	0.307852	0	ChondrogenicMarkers
RP11-161M6.2	0.27703	0.165717	0.26826	0.278513	0.169417	0.0732605	ChondrogenicMarkers
RP11-84D1.2	0	0	0	0	0	0	ChondrogenicMarkers
STX18-AS1	0.531424	0.47684	0.643251	0.578792	0.830534	0.468449	ChondrogenicMarkers
GMDS-AS1	0.677307	0.933093	0.775113	1.19679	0.970664	0.955271	ChondrogenicMarkers
LINC01239	0.526579	0.629989	0.61189	1.37643	0.343497	0.668416	ChondrogenicMarkers
ITGA9-AS1	0.898955	0.752845	1.78452	1.1749	1.35606	1.046	ChondrogenicMarkers
LINC01384	0	0	0	0	0	0	ChondrogenicMarkers
RP11-403A3.3	0	0.243097	0	0	0.165684	0	ChondrogenicMarkers
LINC00607	1.29747	1.03485	1.02373	2.07741	1.76326	2.13494	ChondrogenicMarkers
CCND2-AS1	0.487299	1.16599	0.471872	0.489908	0.397342	2.06185	ChondrogenicMarkers
MAGI2-AS3	22.7863	27.0658	24.2331	23.9166	23.6766	24.8188	ChondrogenicMarkers
